# Identification of an allele-specific transcription factor binding interaction that regulates *PLA2G2A* gene expression

**DOI:** 10.1101/2023.12.12.571290

**Authors:** Aki Hara, Eric Lu, Laurel Johnstone, Michelle Wei, Shudong Sun, Brian Hallmark, Joseph C. Watkins, Hao Helen Zhang, Guang Yao, Floyd H. Chilton

**Affiliations:** School of Nutritional Sciences and Wellness, College of Agriculture and Life Sciences, University of Arizona, Tucson, AZ, USA; Department of Molecular and Cellular Biology, University of Arizona, Tucson, AZ, USA; Department of Mathematics, University of Arizona, Tucson, AZ, USA; Statistics Interdisciplinary Program, University of Arizona, Tucson, AZ, USA; BIO5 Institute, University of Arizona, Tucson, AZ, USA; Center for Precision Nutrition and Wellness, University of Arizona, Tucson, AZ, USA

**Keywords:** sPLA_2_-IIA, Genetic polymorphism, SNP, eQTL, Transcription factor, ChIP-seq-peaks, Transcription factor binding affinity

## Abstract

The secreted phospholipase A_2_ (sPLA_2_) isoform, sPLA_2_-IIA, has been implicated in a variety of diseases and conditions, including bacteremia, cardiovascular disease, COVID-19, sepsis, adult respiratory distress syndrome, and certain cancers. Given its significant role in these conditions, understanding the regulatory mechanisms impacting its levels is crucial. Genome-wide association studies (GWAS) have identified several single nucleotide polymorphisms (SNPs), including rs11573156, that are associated with circulating levels of sPLA_2_-IIA. Through Genotype-Tissue Expression (GTEx), 234 expression quantitative trait loci (eQTLs) were identified for the gene that encodes for sPLA_2_-IIA, *PLA2G2A*. SNP2TFBS (https://ccg.epfl.ch/snp2tfbs/) was utilized to ascertain the binding affinities between transcription factors (TFs) to both the reference and alternative alleles of identified SNPs. Subsequently, ChIP-seq peaks highlighted the TF combinations that specifically bind to the SNP, rs11573156. SP1 emerged as a significant TF/SNP pair in liver cells, with rs11573156/SP1 interaction being most prominent in liver, prostate, ovary, and adipose tissues. Further analysis revealed that the upregulation of PLA2G2A transcript levels through the rs11573156 variant was affected by tissue SP1 protein levels. By leveraging an ordinary differential equation, structured upon Michaelis-Menten enzyme kinetics assumptions, we modeled the PLA2G2A transcription’s dependence on SP1 protein levels, incorporating the SNP’s influence. Collectively, these data strongly suggest that the binding affinity differences of SP1 for the different rs11573156 alleles can influence *PLA2G2A* expression. This, in turn, can modulate sPLA2-IIA levels, impacting a wide range of human diseases.
