## Supplementary Table 2 for "Identification of an allele-specific transcription factor binding interaction that regulates *PLA2G2A* gene expression"

### Sheet: M-values
Tissue	Samples	NES	p-value	m-value	HPA tissue	HPA protein level
Liver	208	0.655	5e-21	1	Liver (hepatocyte)	Low
Prostate	221	0.68	1.4e-16	1	Prostate	Medium
Ovary	167	0.246	1.4e-06	1	Ovary	Medium
Adipose - Visceral (Omentum)	469	0.17	2.4e-06	1	Adipose	Medium
Stomach	324	0.193	3.4e-06	1	Stomach	Medium
Heart - Atrial Appendage	372	0.154	6.5e-06	1	Heart	Medium
Heart - Left Ventricle	386	0.167	8.4e-06	1	Heart	Medium
Esophagus - Mucosa	497	0.165	0.00014	1	Esophagus	Medium
Esophagus - Muscularis	465	0.12	0.00016	1	Esophagus	Medium
Lung	515	0.136	0.00024	1	Lung	High
Skin - Not Sun Exposed (Suprapubic)	517	0.143	0.00058	1	Skin	High
Esophagus - Gastroesophageal Junction	330	0.132	0.0014	0.993
Testis	322	0.156	0.0022	0.988
Colon - Sigmoid	318	0.152	0.0018	0.98
Pancreas	305	0.171	0.008	0.973
Uterus	129	0.195	0.02	0.942
Minor Salivary Gland	144	0.212	0.06	0.907
Adrenal Gland	233	0.14	0.05	0.888
Whole Blood	670	0.0971	0.01	0.879
Colon - Transverse	368	0.101	0.05	0.816
Brain - Cortex	205	0.139	0.2	0.722
Cells - EBV-transformed lymphocytes	147	0.0901	0.4	0.637
Vagina	141	0.101	0.2	0.617
Kidney - Cortex	73	0.11	0.5	0.607
Skin - Sun Exposed (Lower leg)	605	0.0804	0.04	0.554
Brain - Frontal Cortex (BA9)	175	0.091	0.5	0.522
Brain - Hippocampus	165	0.0507	0.7	0.52
Artery - Coronary	213	0.0653	0.3	0.475
Spleen	227	0.0566	0.6	0.466
Artery - Aorta	387	0.0773	0.04	0.435
Brain - Spinal cord (cervical c-1)	126	-0.0159	0.9	0.424
Pituitary	237	0.0619	0.3	0.395
Brain - Putamen (basal ganglia)	170	0.00707	1	0.336
Brain - Nucleus accumbens (basal ganglia)	202	0.0265	0.8	0.281
Brain - Hypothalamus	170	-0.0528	0.7	0.28
Brain - Substantia nigra	114	-0.0908	0.6	0.278
Brain - Anterior cingulate cortex (BA24)	147	-0.177	0.2	0.225
Small Intestine - Terminal Ileum	174	0.0258	0.7	0.204
Brain - Caudate (basal ganglia)	194	-0.054	0.6	0.196
Brain - Cerebellum	209	-0.0557	0.6	0.145
Brain - Amygdala	129	-0.316	0.04	0.091
Thyroid	574	0.0617	0.05	0.064
Brain - Cerebellar Hemisphere	175	-0.213	0.05	0.045
Muscle - Skeletal	706	0.0542	0.08	0.044
Artery - Tibial	584	-0.0064	0.9	0.008
Breast - Mammary Tissue	396	0.00704	0.9	0.004
Adipose - Subcutaneous	581	-0.0388	0.3	0
Nerve - Tibial	532	0.00141	1	0
