## Supplementary Table 1 for "Identification of an allele-specific transcription factor binding interaction that regulates *PLA2G2A* gene expression"

### Sheet: Sheet1
SNP_rsID	functional consequence	variant type	eQTL_tissues
rs11573156	intron_variant,5_prime_UTR_variant	SNV	Liver	Prostate	Ovary	Adipose - Visceral (Omentum)	Stomach	Heart - Atrial Appendage	Heart - Left Ventricle
rs10732279	intron_variant	SNV	Liver	Prostate
rs4744	stop_gained,synonymous_variant,coding_sequence_variant	SNV	Liver	Prostate	Stomach	Ovary	Heart - Atrial Appendage	Adipose - Visceral (Omentum)	Heart - Left Ventricle	Lung
rs2307246	intron_variant	SNV	Liver	Prostate	Stomach	Ovary	Heart - Atrial Appendage	Adipose - Visceral (Omentum)	Heart - Left Ventricle	Lung
rs1796923	genic_upstream_transcript_variant,intron_variant,upstream_transcript_variant	SNV	Skin - Sun Exposed (Lower leg)	Heart - Atrial Appendage	Skin - Not Sun Exposed (Suprapubic)	Esophagus - Muscularis	Thyroid	Heart - Left Ventricle	Adipose - Subcutaneous	Esophagus - Gastroesophageal Junction
rs72661022	none	SNV	Prostate	Liver	Esophagus - Muscularis	Lung
rs12733637	none	SNV	Liver	Prostate
rs6672057	none	SNV	Liver	Prostate
rs12042771	none	SNV	Liver	Prostate
rs1891320	none	SNV	Liver	Prostate
rs12044628	none	SNV	Liver
rs12023742	none	SNV	Liver
rs7412737	none	SNV	Liver
rs2315070	none	SNV	Liver
rs2872821	none	SNV	Liver
rs10916679	none	SNV	Liver	Prostate
rs1890686	none	SNV	Liver
rs10799599	none	SNV	Liver
rs12729796	none	SNV	Liver
rs3767221	500B_downstream_variant,downstream_transcript_variant	SNV	Liver
rs2790482	none	SNV	Liver	Prostate
rs114156017	none	SNV	Liver	Prostate	Adipose - Visceral (Omentum)	Heart - Atrial Appendage
rs10916706	500B_downstream_variant,downstream_transcript_variant	SNV	Skin - Sun Exposed (Lower leg)	Skin - Not Sun Exposed (Suprapubic)	Muscle - Skeletal	Heart - Atrial Appendage
rs7550198	2KB_upstream_variant,upstream_transcript_variant	SNV	Liver	Prostate	Esophagus - Muscularis
rs72661037	none	SNV	Liver	Prostate	Adipose - Visceral (Omentum)	Heart - Atrial Appendage
rs1796925	none	SNV	Liver
rs1796924	none	SNV	Liver
rs112914098	none	SNV	Liver	Prostate	Adipose - Visceral (Omentum)	Heart - Atrial Appendage
rs72661034	none	SNV	Liver	Prostate	Adipose - Visceral (Omentum)	Heart - Atrial Appendage
rs113132770	none	SNV	Liver	Prostate	Adipose - Visceral (Omentum)	Heart - Atrial Appendage
rs149238894	none	SNV	Liver	Prostate	Adipose - Visceral (Omentum)	Heart - Atrial Appendage
rs818968	none	SNV	Liver
rs1796926	none	SNV	Liver
rs7551768	none	SNV	Liver
rs10753476	none	SNV	Liver
rs113050524	none	SNV	Liver	Prostate	Adipose - Visceral (Omentum)	Heart - Atrial Appendage
rs112169188	none	SNV	Liver	Prostate	Adipose - Visceral (Omentum)	Heart - Atrial Appendage
rs1890685	none	SNV	Liver	Prostate	Heart - Atrial Appendage	Adipose - Visceral (Omentum)
rs10753477	none	SNV	Liver
rs1832571	none	SNV	Heart - Atrial Appendage	Adipose - Visceral (Omentum)	Testis
rs6670105	none	SNV	Heart - Atrial Appendage	Adipose - Visceral (Omentum)	Testis
rs79336161	intron_variant,genic_upstream_transcript_variant	SNV	Liver	Esophagus - Muscularis
rs4654812	intron_variant,genic_upstream_transcript_variant	SNV	Liver	Esophagus - Muscularis
rs60970333	none	SNV	Skin - Sun Exposed (Lower leg)	Skin - Not Sun Exposed (Suprapubic)	Muscle - Skeletal
rs117179864	none	SNV	Skin - Sun Exposed (Lower leg)	Skin - Not Sun Exposed (Suprapubic)	Muscle - Skeletal
rs61769121	none	SNV	Liver
rs72661043	none	SNV	Prostate	Adipose - Visceral (Omentum)	Esophagus - Muscularis
rs72661044	none	SNV	Prostate	Adipose - Visceral (Omentum)	Esophagus - Muscularis
rs41264131	3_prime_UTR_variant	SNV	Skin - Sun Exposed (Lower leg)
rs139466428	none	DEL	Prostate	Adipose - Visceral (Omentum)	Esophagus - Muscularis
rs1093661	none	SNV	Testis
rs1093660	none	SNV	Testis
rs1093659	none	SNV	Testis
rs72658579	initiator_codon_variant,genic_upstream_transcript_variant,intron_variant,missense_variant,upstream_transcript_variant	SNV	Esophagus - Muscularis
rs3738122	3_prime_UTR_variant	SNV	Esophagus - Muscularis
rs1339717	intron_variant	SNV	Esophagus - Muscularis
rs1774120	none	SNV	Liver
rs4654738	intron_variant	SNV	Esophagus - Muscularis
rs7518977	intron_variant	SNV	Esophagus - Muscularis
rs7518994	intron_variant	SNV	Esophagus - Muscularis
rs62541948	none	SNV	Skin - Sun Exposed (Lower leg)
rs59684112	none	SNV	Heart - Atrial Appendage
rs72658582	intron_variant	SNV	Esophagus - Muscularis
rs72661072	genic_upstream_transcript_variant,intron_variant	SNV	Liver
rs7547676	none	SNV	Adipose - Visceral (Omentum)	Heart - Atrial Appendage	Esophagus - Muscularis
rs10799604	none	SNV	Adipose - Visceral (Omentum)	Esophagus - Muscularis
rs1774131	2KB_upstream_variant,upstream_transcript_variant	SNV	Prostate
rs492738	none	SNV	Testis
rs1093662	none	SNV	Testis
rs35362224	none	DELINS	Testis
rs113985555	intron_variant	SNV	Esophagus - Muscularis
rs41264133	intron_variant	SNV	Skin - Sun Exposed (Lower leg)
rs17354650	intron_variant,genic_upstream_transcript_variant	SNV	Prostate	Heart - Atrial Appendage
rs77796806	genic_upstream_transcript_variant,intron_variant	SNV	Skin - Not Sun Exposed (Suprapubic)	Skin - Sun Exposed (Lower leg)
rs72661063	genic_upstream_transcript_variant,intron_variant	SNV	Liver
rs112214228	intron_variant,genic_upstream_transcript_variant	SNV	Liver
rs6693200	intron_variant,genic_upstream_transcript_variant	SNV	Liver
rs2020886	intron_variant	SNV	Liver	Esophagus - Muscularis
rs2020887	synonymous_variant,coding_sequence_variant	SNV	Liver	Esophagus - Muscularis
rs113296338	none	SNV	Liver
rs6669854	none	SNV	Heart - Atrial Appendage
rs116193979	intron_variant	SNV	Artery - Aorta
rs818964	none	SNV	Prostate
rs3767225	intron_variant	SNV	Liver
rs4655146	intron_variant	SNV	Liver
rs4655148	intron_variant	SNV	Liver
rs12040294	intron_variant,2KB_upstream_variant,upstream_transcript_variant	SNV	Liver
rs6699523	none	SNV	Heart - Left Ventricle
rs10917503	intron_variant	SNV	Liver
rs1605317	none	SNV	Testis
rs11573219	intron_variant	SNV	Liver
rs1796917	none	SNV	Adipose - Visceral (Omentum)
rs11573144	2KB_upstream_variant,upstream_transcript_variant	SNV	Testis
rs4655155	none	SNV	Heart - Left Ventricle
rs10916686	none	SNV	Testis
rs12406377	intron_variant	SNV	Nerve - Tibial
rs56201438	none	SNV	Testis
rs4275424	none	SNV	Testis
rs493562	none	SNV	Skin - Sun Exposed (Lower leg)
rs78789582	none	SNV	Heart - Atrial Appendage
rs12136693	intron_variant	SNV	Thyroid
rs72658575	intron_variant	SNV	Esophagus - Muscularis
rs72658577	intron_variant	SNV	Esophagus - Muscularis
rs6680988	none	SNV	Esophagus - Muscularis
rs6685867	none	SNV	Esophagus - Muscularis
rs72658558	none	SNV	Esophagus - Muscularis
rs72658559	none	SNV	Esophagus - Muscularis
rs72658560	none	SNV	Esophagus - Muscularis
rs112125161	none	SNV	Esophagus - Muscularis
rs4654897	intron_variant,non_coding_transcript_variant	SNV	Esophagus - Muscularis
rs1152983	none	SNV	Adipose - Subcutaneous
rs656755	none	SNV	Testis
rs3034988	none	DELINS	Testis
rs7541059	intron_variant	SNV	Esophagus - Muscularis
rs373781819	none	DEL	Esophagus - Muscularis
rs55884413	none	SNV	Esophagus - Muscularis
rs185987050	none	SNV	Esophagus - Muscularis
rs10158070	none	SNV	Testis
rs79994706	intron_variant	SNV	Nerve - Tibial
rs74462459	intron_variant	SNV	Nerve - Tibial
rs76853579	intron_variant	SNV	Nerve - Tibial
rs79433316	intron_variant,genic_downstream_transcript_variant	SNV	Nerve - Tibial
rs114228724	intron_variant,genic_downstream_transcript_variant	SNV
rs79098510	genic_downstream_transcript_variant,intron_variant	SNV	Nerve - Tibial
rs80293314	intron_variant,upstream_transcript_variant,genic_downstream_transcript_variant,genic_upstream_transcript_variant	SNV	Nerve - Tibial
rs150548769	genic_upstream_transcript_variant,upstream_transcript_variant,genic_downstream_transcript_variant,intron_variant	SNV	Nerve - Tibial
rs145313396	intron_variant,genic_upstream_transcript_variant	SNV	Nerve - Tibial
rs78783377	genic_upstream_transcript_variant,intron_variant	SNV	Nerve - Tibial
rs75363338	genic_upstream_transcript_variant,intron_variant	SNV	Nerve - Tibial
rs3767229	intron_variant	SNV	Thyroid
rs17397143	none	SNV	Esophagus - Muscularis
rs72658563	none	SNV	Esophagus - Muscularis
rs72658565	none	SNV	Esophagus - Muscularis
rs72658568	genic_downstream_transcript_variant,intron_variant	SNV	Esophagus - Muscularis
rs1578640	none	SNV	Esophagus - Muscularis
rs1578639	none	SNV	Esophagus - Muscularis
rs11573253	intron_variant	SNV	Thyroid
rs149921012	none	SNV	Skin - Sun Exposed (Lower leg)
rs34422733	intron_variant	DELINS	Thyroid
rs3767227	intron_variant	SNV	Thyroid
rs3767228	intron_variant	SNV	Thyroid
rs11586303	genic_upstream_transcript_variant,intron_variant	SNV	Skin - Sun Exposed (Lower leg)
